# Unlocking the Genetic Landscape: Enhanced Insights into Sweet Sorghum Genomes through Comprehensive superTranscriptomic Analysis

**DOI:** 10.1101/2023.09.10.557027

**Authors:** Shinde Nikhil, Habeeb Shaikh Mohideen, NS Raja

## Abstract

Sweet sorghum has gained global significance as a versatile crop for food, fodder, and biofuel. Department of Agriculture, USA declared sorghum a sweet alternative for corn and sugarcane for biofuel production. Its cultivated varieties, along with their wild counterparts, contribute to the core genetic pool. We harnessed 223 publicly available RNA-seq datasets from sweet sorghum to construct the superTranscriptome and analyze gene structure. This approach yielded 45,864 Representative Transcript Assemblies (RTA) that showcased intriguing Presence-Absence Variation (PAV) across 15 existing sorghum genomes, even incorporating one wild progenitor. We identified 301 superTranscripts exclusive to sweet sorghum, encompassing elements such as hexokinases, cytochromes, select lncRNAs, and histones. Moreover, this study enriched sweet sorghum annotations with 2,802 newly identified protein-coding genes, including 559 encoding diverse transcription factors (TFs). This study unveiled 10,059 superTranscripts associated with various non-coding RNAs. The Rio variety displayed elevated expression of light-harvesting complexes (LHCs) and reduced expression of Metallothioneins during internode growth, suggesting the influence of photosynthesis and metal ion transport on sugar accumulation. Intriguingly, specific lncRNAs exhibited significant expression shifts in Rio during internode development, possibly implying their role in sugar accumulation. We validated the superTranscriptome against the Sweet Sorghum Reference Genome (SSRG) using Differential Exon Usage (DEU) and Differential Gene Expression (DGE), which yielded superior estimations. This study underscores the superTranscriptome’s utility in unraveling fundamental sorghum mechanisms, enhancing genome annotations, and offering a potential alternative to the reference genome.

**Significance Statement:** The comprehensive superTranscriptome of seven sweet sorghum genotypes revealed 45,864 genes, including 28.27% novel ones, predominantly comprising non-coding RNAs. Distributing core, dispensable, and cloud genes across 15 sorghum genomes differentiated common genes from cultivar-specific ones. superTranscriptome enhanced the annotation of 14 sorghum genomes with new genes/exons and effectively utilized RNA-seq data to annotate reference genomes. It identified presence/absence variations and non-coding genes and could be a potential alternative to the reference genome.
