## Supplemental Data S1 for "Unlocking the Genetic Landscape: Enhanced Insights into Sweet Sorghum Genomes through Comprehensive superTranscriptomic Analysis"

### Sheet: SRA
NCBI_SRA	Organism	Cultiver	Source	Strategy	Study	Submitter
DRR059875	Sorghum bicolor	SIL05	Transcriptomic	RNA-Seq	RNA sequencing of Sorghum bicolor cultivar SIL-05 leaf, stem, panicle at sucrose accumulating stage	National Institute of Agrobiological Sciences (Japan) (NIAS)
DRR059876	Sorghum bicolor	SIL05	Transcriptomic	RNA-Seq	RNA sequencing of Sorghum bicolor cultivar SIL-05 leaf, stem, panicle at sucrose accumulating stage	National Institute of Agrobiological Sciences (Japan) (NIAS)
DRR059877	Sorghum bicolor	SIL05	Transcriptomic	RNA-Seq	RNA sequencing of Sorghum bicolor cultivar SIL-05 leaf, stem, panicle at sucrose accumulating stage	National Institute of Agrobiological Sciences (Japan) (NIAS)
DRR059878	Sorghum bicolor	SIL05	Transcriptomic	RNA-Seq	RNA sequencing of Sorghum bicolor cultivar SIL-05 leaf, stem, panicle at sucrose accumulating stage	National Institute of Agrobiological Sciences (Japan) (NIAS)
DRR059879	Sorghum bicolor	SIL05	Transcriptomic	RNA-Seq	RNA sequencing of Sorghum bicolor cultivar SIL-05 leaf, stem, panicle at sucrose accumulating stage	National Institute of Agrobiological Sciences (Japan) (NIAS)
DRR059880	Sorghum bicolor	SIL05	Transcriptomic	RNA-Seq	RNA sequencing of Sorghum bicolor cultivar SIL-05 leaf, stem, panicle at sucrose accumulating stage	National Institute of Agrobiological Sciences (Japan) (NIAS)
DRR059881	Sorghum bicolor	SIL05	Transcriptomic	RNA-Seq	RNA sequencing of Sorghum bicolor cultivar SIL-05 leaf, stem, panicle at sucrose accumulating stage	National Institute of Agrobiological Sciences (Japan) (NIAS)
DRR059882	Sorghum bicolor	SIL05	Transcriptomic	RNA-Seq	RNA sequencing of Sorghum bicolor cultivar SIL-05 leaf, stem, panicle at sucrose accumulating stage	National Institute of Agrobiological Sciences (Japan) (NIAS)
DRR059883	Sorghum bicolor	SIL05	Transcriptomic	RNA-Seq	RNA sequencing of Sorghum bicolor cultivar SIL-05 leaf, stem, panicle at sucrose accumulating stage	National Institute of Agrobiological Sciences (Japan) (NIAS)
SRR6257129	Sorghum bicolor	Rio	Transcriptomic	RNA-Seq	Sorghum bicolor Rio Transcriptome	DOE Joint Genome Institute (JGI)
SRR6257130	Sorghum bicolor	Rio	Transcriptomic	RNA-Seq	Sorghum bicolor Rio Transcriptome	DOE Joint Genome Institute (JGI)
SRR6257131	Sorghum bicolor	Rio	Transcriptomic	RNA-Seq	Sorghum bicolor Rio Transcriptome	DOE Joint Genome Institute (JGI)
SRR6257132	Sorghum bicolor	Rio	Transcriptomic	RNA-Seq	Sorghum bicolor Rio Transcriptome	DOE Joint Genome Institute (JGI)
SRR6257133	Sorghum bicolor	Rio	Transcriptomic	RNA-Seq	Sorghum bicolor Rio Transcriptome	DOE Joint Genome Institute (JGI)
SRR6257134	Sorghum bicolor	Rio	Transcriptomic	RNA-Seq	Sorghum bicolor Rio Transcriptome	DOE Joint Genome Institute (JGI)
SRR6257135	Sorghum bicolor	Rio	Transcriptomic	RNA-Seq	Sorghum bicolor Rio Transcriptome	DOE Joint Genome Institute (JGI)
SRR6257136	Sorghum bicolor	Rio	Transcriptomic	RNA-Seq	Sorghum bicolor Rio Transcriptome	DOE Joint Genome Institute (JGI)
SRR6257137	Sorghum bicolor	Rio	Transcriptomic	RNA-Seq	Sorghum bicolor Rio Transcriptome	DOE Joint Genome Institute (JGI)
SRR6257138	Sorghum bicolor	Rio	Transcriptomic	RNA-Seq	Sorghum bicolor Rio Transcriptome	DOE Joint Genome Institute (JGI)
SRR6257139	Sorghum bicolor	Rio	Transcriptomic	RNA-Seq	Sorghum bicolor Rio Transcriptome	DOE Joint Genome Institute (JGI)
SRR6257140	Sorghum bicolor	Rio	Transcriptomic	RNA-Seq	Sorghum bicolor Rio Transcriptome	DOE Joint Genome Institute (JGI)
SRR6257141	Sorghum bicolor	Rio	Transcriptomic	RNA-Seq	Sorghum bicolor Rio Transcriptome	DOE Joint Genome Institute (JGI)
SRR6257142	Sorghum bicolor	Rio	Transcriptomic	RNA-Seq	Sorghum bicolor Rio Transcriptome	DOE Joint Genome Institute (JGI)
SRR6257143	Sorghum bicolor	Rio	Transcriptomic	RNA-Seq	Sorghum bicolor Rio Transcriptome	DOE Joint Genome Institute (JGI)
SRR6257144	Sorghum bicolor	Rio	Transcriptomic	RNA-Seq	Sorghum bicolor Rio Transcriptome	DOE Joint Genome Institute (JGI)
SRR6257145	Sorghum bicolor	Rio	Transcriptomic	RNA-Seq	Sorghum bicolor Rio Transcriptome	DOE Joint Genome Institute (JGI)
SRR6257146	Sorghum bicolor	Rio	Transcriptomic	RNA-Seq	Sorghum bicolor Rio Transcriptome	DOE Joint Genome Institute (JGI)
SRR6257147	Sorghum bicolor	Rio	Transcriptomic	RNA-Seq	Sorghum bicolor Rio Transcriptome	DOE Joint Genome Institute (JGI)
SRR6257148	Sorghum bicolor	Rio	Transcriptomic	RNA-Seq	Sorghum bicolor Rio Transcriptome	DOE Joint Genome Institute (JGI)
SRR6257149	Sorghum bicolor	Rio	Transcriptomic	RNA-Seq	Sorghum bicolor Rio Transcriptome	DOE Joint Genome Institute (JGI)
SRR6257150	Sorghum bicolor	Rio	Transcriptomic	RNA-Seq	Sorghum bicolor Rio Transcriptome	DOE Joint Genome Institute (JGI)
SRR6257151	Sorghum bicolor	Rio	Transcriptomic	RNA-Seq	Sorghum bicolor Rio Transcriptome	DOE Joint Genome Institute (JGI)
SRR6257152	Sorghum bicolor	Rio	Transcriptomic	RNA-Seq	Sorghum bicolor Rio Transcriptome	DOE Joint Genome Institute (JGI)
SRR6257153	Sorghum bicolor	Rio	Transcriptomic	RNA-Seq	Sorghum bicolor Rio Transcriptome	DOE Joint Genome Institute (JGI)
SRR6257154	Sorghum bicolor	Rio	Transcriptomic	RNA-Seq	Sorghum bicolor Rio Transcriptome	DOE Joint Genome Institute (JGI)
SRR6257155	Sorghum bicolor	Rio	Transcriptomic	RNA-Seq	Sorghum bicolor Rio Transcriptome	DOE Joint Genome Institute (JGI)
SRR6257156	Sorghum bicolor	Rio	Transcriptomic	RNA-Seq	Sorghum bicolor Rio Transcriptome	DOE Joint Genome Institute (JGI)
SRR6257157	Sorghum bicolor	Rio	Transcriptomic	RNA-Seq	Sorghum bicolor Rio Transcriptome	DOE Joint Genome Institute (JGI)
SRR6257158	Sorghum bicolor	Rio	Transcriptomic	RNA-Seq	Sorghum bicolor Rio Transcriptome	DOE Joint Genome Institute (JGI)
SRR6257159	Sorghum bicolor	Rio	Transcriptomic	RNA-Seq	Sorghum bicolor Rio Transcriptome	DOE Joint Genome Institute (JGI)
SRR6257160	Sorghum bicolor	Rio	Transcriptomic	RNA-Seq	Sorghum bicolor Rio Transcriptome	DOE Joint Genome Institute (JGI)
SRR6257161	Sorghum bicolor	Rio	Transcriptomic	RNA-Seq	Sorghum bicolor Rio Transcriptome	DOE Joint Genome Institute (JGI)
SRR6257162	Sorghum bicolor	Rio	Transcriptomic	RNA-Seq	Sorghum bicolor Rio Transcriptome	DOE Joint Genome Institute (JGI)
SRR6257163	Sorghum bicolor	Rio	Transcriptomic	RNA-Seq	Sorghum bicolor Rio Transcriptome	DOE Joint Genome Institute (JGI)
SRR6257164	Sorghum bicolor	Rio	Transcriptomic	RNA-Seq	Sorghum bicolor Rio Transcriptome	DOE Joint Genome Institute (JGI)
SRR6257165	Sorghum bicolor	Rio	Transcriptomic	RNA-Seq	Sorghum bicolor Rio Transcriptome	DOE Joint Genome Institute (JGI)
SRR6257166	Sorghum bicolor	Rio	Transcriptomic	RNA-Seq	Sorghum bicolor Rio Transcriptome	DOE Joint Genome Institute (JGI)
SRR6257167	Sorghum bicolor	Rio	Transcriptomic	RNA-Seq	Sorghum bicolor Rio Transcriptome	DOE Joint Genome Institute (JGI)
SRR6257168	Sorghum bicolor	Rio	Transcriptomic	RNA-Seq	Sorghum bicolor Rio Transcriptome	DOE Joint Genome Institute (JGI)
SRR6257169	Sorghum bicolor	Rio	Transcriptomic	RNA-Seq	Sorghum bicolor Rio Transcriptome	DOE Joint Genome Institute (JGI)
SRR6257170	Sorghum bicolor	Rio	Transcriptomic	RNA-Seq	Sorghum bicolor Rio Transcriptome	DOE Joint Genome Institute (JGI)
SRR6257171	Sorghum bicolor	Rio	Transcriptomic	RNA-Seq	Sorghum bicolor Rio Transcriptome	DOE Joint Genome Institute (JGI)
SRR6257172	Sorghum bicolor	Rio	Transcriptomic	RNA-Seq	Sorghum bicolor Rio Transcriptome	DOE Joint Genome Institute (JGI)
SRR6257173	Sorghum bicolor	Rio	Transcriptomic	RNA-Seq	Sorghum bicolor Rio Transcriptome	DOE Joint Genome Institute (JGI)
SRR6257174	Sorghum bicolor	Rio	Transcriptomic	RNA-Seq	Sorghum bicolor Rio Transcriptome	DOE Joint Genome Institute (JGI)
SRR6257175	Sorghum bicolor	Rio	Transcriptomic	RNA-Seq	Sorghum bicolor Rio Transcriptome	DOE Joint Genome Institute (JGI)
SRR6257176	Sorghum bicolor	Rio	Transcriptomic	RNA-Seq	Sorghum bicolor Rio Transcriptome	DOE Joint Genome Institute (JGI)
SRR6188828	Sorghum bicolor	Rio	Transcriptomic	RNA-Seq	Sorghum bicolor comparative Transcriptome for studying sugar accumulation	Rutgers, The State University of New Jersey
SRR6188829	Sorghum bicolor	Rio	Transcriptomic	RNA-Seq	Sorghum bicolor comparative Transcriptome for studying sugar accumulation	Rutgers, The State University of New Jersey
SRR6188846	Sorghum bicolor	Rio	Transcriptomic	RNA-Seq	Sorghum bicolor comparative Transcriptome for studying sugar accumulation	Rutgers, The State University of New Jersey
SRR6188847	Sorghum bicolor	Rio	Transcriptomic	RNA-Seq	Sorghum bicolor comparative Transcriptome for studying sugar accumulation	Rutgers, The State University of New Jersey
SRR6188848	Sorghum bicolor	Rio	Transcriptomic	RNA-Seq	Sorghum bicolor comparative Transcriptome for studying sugar accumulation	Rutgers, The State University of New Jersey
SRR6188849	Sorghum bicolor	Rio	Transcriptomic	RNA-Seq	Sorghum bicolor comparative Transcriptome for studying sugar accumulation	Rutgers, The State University of New Jersey
SRR6188850	Sorghum bicolor	Rio	Transcriptomic	RNA-Seq	Sorghum bicolor comparative Transcriptome for studying sugar accumulation	Rutgers, The State University of New Jersey
SRR6188851	Sorghum bicolor	Rio	Transcriptomic	RNA-Seq	Sorghum bicolor comparative Transcriptome for studying sugar accumulation	Rutgers, The State University of New Jersey
SRR6188852	Sorghum bicolor	Rio	Transcriptomic	RNA-Seq	Sorghum bicolor comparative Transcriptome for studying sugar accumulation	Rutgers, The State University of New Jersey
SRR6188853	Sorghum bicolor	Rio	Transcriptomic	RNA-Seq	Sorghum bicolor comparative Transcriptome for studying sugar accumulation	Rutgers, The State University of New Jersey
SRR6188854	Sorghum bicolor	Rio	Transcriptomic	RNA-Seq	Sorghum bicolor comparative Transcriptome for studying sugar accumulation	Rutgers, The State University of New Jersey
SRR6188855	Sorghum bicolor	Rio	Transcriptomic	RNA-Seq	Sorghum bicolor comparative Transcriptome for studying sugar accumulation	Rutgers, The State University of New Jersey
SRR8464871	Sorghum bicolor	Keller	Transcriptomic	RNA-Seq	Sorghum bicolor Keller diurnal cycling Gene Expression Profiling	DOE Joint Genome Institute (JGI)
SRR8464872	Sorghum bicolor	Keller	Transcriptomic	RNA-Seq	Sorghum bicolor Keller diurnal cycling Gene Expression Profiling	DOE Joint Genome Institute (JGI)
SRR8464873	Sorghum bicolor	Keller	Transcriptomic	RNA-Seq	Sorghum bicolor Keller diurnal cycling Gene Expression Profiling	DOE Joint Genome Institute (JGI)
SRR8464874	Sorghum bicolor	Keller	Transcriptomic	RNA-Seq	Sorghum bicolor Keller diurnal cycling Gene Expression Profiling	DOE Joint Genome Institute (JGI)
SRR8464875	Sorghum bicolor	Keller	Transcriptomic	RNA-Seq	Sorghum bicolor Keller diurnal cycling Gene Expression Profiling	DOE Joint Genome Institute (JGI)
SRR8464876	Sorghum bicolor	Keller	Transcriptomic	RNA-Seq	Sorghum bicolor Keller diurnal cycling Gene Expression Profiling	DOE Joint Genome Institute (JGI)
SRR8464877	Sorghum bicolor	Keller	Transcriptomic	RNA-Seq	Sorghum bicolor Keller diurnal cycling Gene Expression Profiling	DOE Joint Genome Institute (JGI)
SRR8464878	Sorghum bicolor	Keller	Transcriptomic	RNA-Seq	Sorghum bicolor Keller diurnal cycling Gene Expression Profiling	DOE Joint Genome Institute (JGI)
SRR8464879	Sorghum bicolor	Keller	Transcriptomic	RNA-Seq	Sorghum bicolor Keller diurnal cycling Gene Expression Profiling	DOE Joint Genome Institute (JGI)
SRR8464880	Sorghum bicolor	Keller	Transcriptomic	RNA-Seq	Sorghum bicolor Keller diurnal cycling Gene Expression Profiling	DOE Joint Genome Institute (JGI)
SRR8464881	Sorghum bicolor	Keller	Transcriptomic	RNA-Seq	Sorghum bicolor Keller diurnal cycling Gene Expression Profiling	DOE Joint Genome Institute (JGI)
SRR8464882	Sorghum bicolor	Keller	Transcriptomic	RNA-Seq	Sorghum bicolor Keller diurnal cycling Gene Expression Profiling	DOE Joint Genome Institute (JGI)
SRR8464883	Sorghum bicolor	Keller	Transcriptomic	RNA-Seq	Sorghum bicolor Keller diurnal cycling Gene Expression Profiling	DOE Joint Genome Institute (JGI)
SRR8464884	Sorghum bicolor	Keller	Transcriptomic	RNA-Seq	Sorghum bicolor Keller diurnal cycling Gene Expression Profiling	DOE Joint Genome Institute (JGI)
SRR8464885	Sorghum bicolor	Keller	Transcriptomic	RNA-Seq	Sorghum bicolor Keller diurnal cycling Gene Expression Profiling	DOE Joint Genome Institute (JGI)
SRR8464886	Sorghum bicolor	Keller	Transcriptomic	RNA-Seq	Sorghum bicolor Keller diurnal cycling Gene Expression Profiling	DOE Joint Genome Institute (JGI)
SRR8464887	Sorghum bicolor	Keller	Transcriptomic	RNA-Seq	Sorghum bicolor Keller diurnal cycling Gene Expression Profiling	DOE Joint Genome Institute (JGI)
SRR8464888	Sorghum bicolor	Keller	Transcriptomic	RNA-Seq	Sorghum bicolor Keller diurnal cycling Gene Expression Profiling	DOE Joint Genome Institute (JGI)
SRR8464889	Sorghum bicolor	Keller	Transcriptomic	RNA-Seq	Sorghum bicolor Keller diurnal cycling Gene Expression Profiling	DOE Joint Genome Institute (JGI)
SRR8464890	Sorghum bicolor	Keller	Transcriptomic	RNA-Seq	Sorghum bicolor Keller diurnal cycling Gene Expression Profiling	DOE Joint Genome Institute (JGI)
SRR8464891	Sorghum bicolor	Keller	Transcriptomic	RNA-Seq	Sorghum bicolor Keller diurnal cycling Gene Expression Profiling	DOE Joint Genome Institute (JGI)
SRR8464892	Sorghum bicolor	Keller	Transcriptomic	RNA-Seq	Sorghum bicolor Keller diurnal cycling Gene Expression Profiling	DOE Joint Genome Institute (JGI)
SRR8464893	Sorghum bicolor	Keller	Transcriptomic	RNA-Seq	Sorghum bicolor Keller diurnal cycling Gene Expression Profiling	DOE Joint Genome Institute (JGI)
SRR8464894	Sorghum bicolor	Keller	Transcriptomic	RNA-Seq	Sorghum bicolor Keller diurnal cycling Gene Expression Profiling	DOE Joint Genome Institute (JGI)
SRR8464895	Sorghum bicolor	Keller	Transcriptomic	RNA-Seq	Sorghum bicolor Keller diurnal cycling Gene Expression Profiling	DOE Joint Genome Institute (JGI)
SRR8464896	Sorghum bicolor	Keller	Transcriptomic	RNA-Seq	Sorghum bicolor Keller diurnal cycling Gene Expression Profiling	DOE Joint Genome Institute (JGI)
SRR8464897	Sorghum bicolor	Keller	Transcriptomic	RNA-Seq	Sorghum bicolor Keller diurnal cycling Gene Expression Profiling	DOE Joint Genome Institute (JGI)
SRR10589255	Sorghum bicolor	Dochna	Transcriptomic	RNA-Seq	Comparative transcriptome analysis in three sorghum (Sorghum bicolor) cultivars reveal genomic basis of differential seed quality	Inner Mongolia University for Nationalities, Mongolia
SRR10589256	Sorghum bicolor	Dochna	Transcriptomic	RNA-Seq	Comparative transcriptome analysis in three sorghum (Sorghum bicolor) cultivars reveal genomic basis of differential seed quality	Inner Mongolia University for Nationalities, Mongolia
SRR10589257	Sorghum bicolor	Dochna	Transcriptomic	RNA-Seq	Comparative transcriptome analysis in three sorghum (Sorghum bicolor) cultivars reveal genomic basis of differential seed quality	Inner Mongolia University for Nationalities, Mongolia
SRR10589258	Sorghum bicolor	Dochna	Transcriptomic	RNA-Seq	Comparative transcriptome analysis in three sorghum (Sorghum bicolor) cultivars reveal genomic basis of differential seed quality	Inner Mongolia University for Nationalities, Mongolia
SRR10589259	Sorghum bicolor	Dochna	Transcriptomic	RNA-Seq	Comparative transcriptome analysis in three sorghum (Sorghum bicolor) cultivars reveal genomic basis of differential seed quality	Inner Mongolia University for Nationalities, Mongolia
SRR10589260	Sorghum bicolor	Dochna	Transcriptomic	RNA-Seq	Comparative transcriptome analysis in three sorghum (Sorghum bicolor) cultivars reveal genomic basis of differential seed quality	Inner Mongolia University for Nationalities, Mongolia
SRR10589261	Sorghum bicolor	Dochna	Transcriptomic	RNA-Seq	Comparative transcriptome analysis in three sorghum (Sorghum bicolor) cultivars reveal genomic basis of differential seed quality	Inner Mongolia University for Nationalities, Mongolia
SRR10589262	Sorghum bicolor	Dochna	Transcriptomic	RNA-Seq	Comparative transcriptome analysis in three sorghum (Sorghum bicolor) cultivars reveal genomic basis of differential seed quality	Inner Mongolia University for Nationalities, Mongolia
SRR10589263	Sorghum bicolor	Dochna	Transcriptomic	RNA-Seq	Comparative transcriptome analysis in three sorghum (Sorghum bicolor) cultivars reveal genomic basis of differential seed quality	Inner Mongolia University for Nationalities, Mongolia
SRR7804242	Sorghum bicolor	Della	Transcriptomic	RNA-Seq	Sorghum bicolor Della Gene Expression Profiling	DOE Joint Genome Institute (JGI)
SRR7804243	Sorghum bicolor	Della	Transcriptomic	RNA-Seq	Sorghum bicolor Della Gene Expression Profiling	DOE Joint Genome Institute (JGI)
SRR7804244	Sorghum bicolor	Della	Transcriptomic	RNA-Seq	Sorghum bicolor Della Gene Expression Profiling	DOE Joint Genome Institute (JGI)
SRR7804245	Sorghum bicolor	Della	Transcriptomic	RNA-Seq	Sorghum bicolor Della Gene Expression Profiling	DOE Joint Genome Institute (JGI)
SRR7804246	Sorghum bicolor	Della	Transcriptomic	RNA-Seq	Sorghum bicolor Della Gene Expression Profiling	DOE Joint Genome Institute (JGI)
SRR7804247	Sorghum bicolor	Della	Transcriptomic	RNA-Seq	Sorghum bicolor Della Gene Expression Profiling	DOE Joint Genome Institute (JGI)
SRR7804248	Sorghum bicolor	Della	Transcriptomic	RNA-Seq	Sorghum bicolor Della Gene Expression Profiling	DOE Joint Genome Institute (JGI)
SRR7804249	Sorghum bicolor	Della	Transcriptomic	RNA-Seq	Sorghum bicolor Della Gene Expression Profiling	DOE Joint Genome Institute (JGI)
SRR7804250	Sorghum bicolor	Della	Transcriptomic	RNA-Seq	Sorghum bicolor Della Gene Expression Profiling	DOE Joint Genome Institute (JGI)
SRR7804251	Sorghum bicolor	Della	Transcriptomic	RNA-Seq	Sorghum bicolor Della Gene Expression Profiling	DOE Joint Genome Institute (JGI)
SRR7804252	Sorghum bicolor	Della	Transcriptomic	RNA-Seq	Sorghum bicolor Della Gene Expression Profiling	DOE Joint Genome Institute (JGI)
SRR7804253	Sorghum bicolor	Della	Transcriptomic	RNA-Seq	Sorghum bicolor Della Gene Expression Profiling	DOE Joint Genome Institute (JGI)
SRR7804254	Sorghum bicolor	Della	Transcriptomic	RNA-Seq	Sorghum bicolor Della Gene Expression Profiling	DOE Joint Genome Institute (JGI)
SRR7804255	Sorghum bicolor	Della	Transcriptomic	RNA-Seq	Sorghum bicolor Della Gene Expression Profiling	DOE Joint Genome Institute (JGI)
SRR7804256	Sorghum bicolor	Della	Transcriptomic	RNA-Seq	Sorghum bicolor Della Gene Expression Profiling	DOE Joint Genome Institute (JGI)
SRR7804258	Sorghum bicolor	Della	Transcriptomic	RNA-Seq	Sorghum bicolor Della Gene Expression Profiling	DOE Joint Genome Institute (JGI)
SRR7804259	Sorghum bicolor	Della	Transcriptomic	RNA-Seq	Sorghum bicolor Della Gene Expression Profiling	DOE Joint Genome Institute (JGI)
SRR7804260	Sorghum bicolor	Della	Transcriptomic	RNA-Seq	Sorghum bicolor Della Gene Expression Profiling	DOE Joint Genome Institute (JGI)
SRR7804261	Sorghum bicolor	Della	Transcriptomic	RNA-Seq	Sorghum bicolor Della Gene Expression Profiling	DOE Joint Genome Institute (JGI)
SRR7804262	Sorghum bicolor	Della	Transcriptomic	RNA-Seq	Sorghum bicolor Della Gene Expression Profiling	DOE Joint Genome Institute (JGI)
SRR7804263	Sorghum bicolor	Della	Transcriptomic	RNA-Seq	Sorghum bicolor Della Gene Expression Profiling	DOE Joint Genome Institute (JGI)
SRR7804264	Sorghum bicolor	Della	Transcriptomic	RNA-Seq	Sorghum bicolor Della Gene Expression Profiling	DOE Joint Genome Institute (JGI)
SRR7804265	Sorghum bicolor	Della	Transcriptomic	RNA-Seq	Sorghum bicolor Della Gene Expression Profiling	DOE Joint Genome Institute (JGI)
SRR7804266	Sorghum bicolor	Della	Transcriptomic	RNA-Seq	Sorghum bicolor Della Gene Expression Profiling	DOE Joint Genome Institute (JGI)
SRR7804267	Sorghum bicolor	Della	Transcriptomic	RNA-Seq	Sorghum bicolor Della Gene Expression Profiling	DOE Joint Genome Institute (JGI)
SRR7804268	Sorghum bicolor	Della	Transcriptomic	RNA-Seq	Sorghum bicolor Della Gene Expression Profiling	DOE Joint Genome Institute (JGI)
SRR7804269	Sorghum bicolor	Della	Transcriptomic	RNA-Seq	Sorghum bicolor Della Gene Expression Profiling	DOE Joint Genome Institute (JGI)
SRR7804270	Sorghum bicolor	Della	Transcriptomic	RNA-Seq	Sorghum bicolor Della Gene Expression Profiling	DOE Joint Genome Institute (JGI)
SRR7804271	Sorghum bicolor	Della	Transcriptomic	RNA-Seq	Sorghum bicolor Della Gene Expression Profiling	DOE Joint Genome Institute (JGI)
SRR7804272	Sorghum bicolor	Della	Transcriptomic	RNA-Seq	Sorghum bicolor Della Gene Expression Profiling	DOE Joint Genome Institute (JGI)
SRR7804273	Sorghum bicolor	Della	Transcriptomic	RNA-Seq	Sorghum bicolor Della Gene Expression Profiling	DOE Joint Genome Institute (JGI)
SRR7804274	Sorghum bicolor	Della	Transcriptomic	RNA-Seq	Sorghum bicolor Della Gene Expression Profiling	DOE Joint Genome Institute (JGI)
SRR7804275	Sorghum bicolor	Della	Transcriptomic	RNA-Seq	Sorghum bicolor Della Gene Expression Profiling	DOE Joint Genome Institute (JGI)
SRR7804276	Sorghum bicolor	Della	Transcriptomic	RNA-Seq	Sorghum bicolor Della Gene Expression Profiling	DOE Joint Genome Institute (JGI)
SRR7804277	Sorghum bicolor	Della	Transcriptomic	RNA-Seq	Sorghum bicolor Della Gene Expression Profiling	DOE Joint Genome Institute (JGI)
SRR7804278	Sorghum bicolor	Della	Transcriptomic	RNA-Seq	Sorghum bicolor Della Gene Expression Profiling	DOE Joint Genome Institute (JGI)
SRR7804279	Sorghum bicolor	Della	Transcriptomic	RNA-Seq	Sorghum bicolor Della Gene Expression Profiling	DOE Joint Genome Institute (JGI)
SRR7804280	Sorghum bicolor	Della	Transcriptomic	RNA-Seq	Sorghum bicolor Della Gene Expression Profiling	DOE Joint Genome Institute (JGI)
SRR7804281	Sorghum bicolor	Della	Transcriptomic	RNA-Seq	Sorghum bicolor Della Gene Expression Profiling	DOE Joint Genome Institute (JGI)
SRR7804282	Sorghum bicolor	Della	Transcriptomic	RNA-Seq	Sorghum bicolor Della Gene Expression Profiling	DOE Joint Genome Institute (JGI)
SRR7804283	Sorghum bicolor	Della	Transcriptomic	RNA-Seq	Sorghum bicolor Della Gene Expression Profiling	DOE Joint Genome Institute (JGI)
SRR7804284	Sorghum bicolor	Della	Transcriptomic	RNA-Seq	Sorghum bicolor Della Gene Expression Profiling	DOE Joint Genome Institute (JGI)
SRR7804285	Sorghum bicolor	Della	Transcriptomic	RNA-Seq	Sorghum bicolor Della Gene Expression Profiling	DOE Joint Genome Institute (JGI)
SRR7804286	Sorghum bicolor	Della	Transcriptomic	RNA-Seq	Sorghum bicolor Della Gene Expression Profiling	DOE Joint Genome Institute (JGI)
SRR7804287	Sorghum bicolor	Della	Transcriptomic	RNA-Seq	Sorghum bicolor Della Gene Expression Profiling	DOE Joint Genome Institute (JGI)
SRR7804288	Sorghum bicolor	Della	Transcriptomic	RNA-Seq	Sorghum bicolor Della Gene Expression Profiling	DOE Joint Genome Institute (JGI)
SRR7804289	Sorghum bicolor	Della	Transcriptomic	RNA-Seq	Sorghum bicolor Della Gene Expression Profiling	DOE Joint Genome Institute (JGI)
SRR7804290	Sorghum bicolor	Della	Transcriptomic	RNA-Seq	Sorghum bicolor Della Gene Expression Profiling	DOE Joint Genome Institute (JGI)
SRR7804291	Sorghum bicolor	Della	Transcriptomic	RNA-Seq	Sorghum bicolor Della Gene Expression Profiling	DOE Joint Genome Institute (JGI)
SRR7804292	Sorghum bicolor	Della	Transcriptomic	RNA-Seq	Sorghum bicolor Della Gene Expression Profiling	DOE Joint Genome Institute (JGI)
SRR7804293	Sorghum bicolor	Della	Transcriptomic	RNA-Seq	Sorghum bicolor Della Gene Expression Profiling	DOE Joint Genome Institute (JGI)
SRR7804294	Sorghum bicolor	Della	Transcriptomic	RNA-Seq	Sorghum bicolor Della Gene Expression Profiling	DOE Joint Genome Institute (JGI)
SRR7804295	Sorghum bicolor	Della	Transcriptomic	RNA-Seq	Sorghum bicolor Della Gene Expression Profiling	DOE Joint Genome Institute (JGI)
SRR8464903	Sorghum bicolor	Della	Transcriptomic	RNA-Seq	Sorghum bicolor Della Gene Expression Profiling	DOE Joint Genome Institute (JGI)
SRR8464904	Sorghum bicolor	Della	Transcriptomic	RNA-Seq	Sorghum bicolor Della Gene Expression Profiling	DOE Joint Genome Institute (JGI)
SRR8464905	Sorghum bicolor	Della	Transcriptomic	RNA-Seq	Sorghum bicolor Della Gene Expression Profiling	DOE Joint Genome Institute (JGI)
SRR8464906	Sorghum bicolor	Della	Transcriptomic	RNA-Seq	Sorghum bicolor Della Gene Expression Profiling	DOE Joint Genome Institute (JGI)
SRR8464907	Sorghum bicolor	Della	Transcriptomic	RNA-Seq	Sorghum bicolor Della Gene Expression Profiling	DOE Joint Genome Institute (JGI)
SRR8464908	Sorghum bicolor	Della	Transcriptomic	RNA-Seq	Sorghum bicolor Della Gene Expression Profiling	DOE Joint Genome Institute (JGI)
SRR8464909	Sorghum bicolor	Della	Transcriptomic	RNA-Seq	Sorghum bicolor Della Gene Expression Profiling	DOE Joint Genome Institute (JGI)
SRR8464910	Sorghum bicolor	Della	Transcriptomic	RNA-Seq	Sorghum bicolor Della Gene Expression Profiling	DOE Joint Genome Institute (JGI)
SRR8464911	Sorghum bicolor	Della	Transcriptomic	RNA-Seq	Sorghum bicolor Della Gene Expression Profiling	DOE Joint Genome Institute (JGI)
SRR8464912	Sorghum bicolor	Della	Transcriptomic	RNA-Seq	Sorghum bicolor Della Gene Expression Profiling	DOE Joint Genome Institute (JGI)
SRR8464913	Sorghum bicolor	Della	Transcriptomic	RNA-Seq	Sorghum bicolor Della Gene Expression Profiling	DOE Joint Genome Institute (JGI)
SRR8464914	Sorghum bicolor	Della	Transcriptomic	RNA-Seq	Sorghum bicolor Della Gene Expression Profiling	DOE Joint Genome Institute (JGI)
SRR8464915	Sorghum bicolor	Della	Transcriptomic	RNA-Seq	Sorghum bicolor Della Gene Expression Profiling	DOE Joint Genome Institute (JGI)
SRR8464916	Sorghum bicolor	Della	Transcriptomic	RNA-Seq	Sorghum bicolor Della Gene Expression Profiling	DOE Joint Genome Institute (JGI)
SRR8464917	Sorghum bicolor	Della	Transcriptomic	RNA-Seq	Sorghum bicolor Della Gene Expression Profiling	DOE Joint Genome Institute (JGI)
SRR8464918	Sorghum bicolor	Della	Transcriptomic	RNA-Seq	Sorghum bicolor Della Gene Expression Profiling	DOE Joint Genome Institute (JGI)
SRR8464919	Sorghum bicolor	Della	Transcriptomic	RNA-Seq	Sorghum bicolor Della Gene Expression Profiling	DOE Joint Genome Institute (JGI)
SRR8464920	Sorghum bicolor	Della	Transcriptomic	RNA-Seq	Sorghum bicolor Della Gene Expression Profiling	DOE Joint Genome Institute (JGI)
SRR8464921	Sorghum bicolor	Della	Transcriptomic	RNA-Seq	Sorghum bicolor Della Gene Expression Profiling	DOE Joint Genome Institute (JGI)
SRR8464922	Sorghum bicolor	Della	Transcriptomic	RNA-Seq	Sorghum bicolor Della Gene Expression Profiling	DOE Joint Genome Institute (JGI)
SRR8464923	Sorghum bicolor	Della	Transcriptomic	RNA-Seq	Sorghum bicolor Della Gene Expression Profiling	DOE Joint Genome Institute (JGI)
SRR8464924	Sorghum bicolor	Della	Transcriptomic	RNA-Seq	Sorghum bicolor Della Gene Expression Profiling	DOE Joint Genome Institute (JGI)
SRR8464925	Sorghum bicolor	Della	Transcriptomic	RNA-Seq	Sorghum bicolor Della Gene Expression Profiling	DOE Joint Genome Institute (JGI)
SRR8464926	Sorghum bicolor	Della	Transcriptomic	RNA-Seq	Sorghum bicolor Della Gene Expression Profiling	DOE Joint Genome Institute (JGI)
SRR8464927	Sorghum bicolor	Della	Transcriptomic	RNA-Seq	Sorghum bicolor Della Gene Expression Profiling	DOE Joint Genome Institute (JGI)
SRR8464928	Sorghum bicolor	Della	Transcriptomic	RNA-Seq	Sorghum bicolor Della Gene Expression Profiling	DOE Joint Genome Institute (JGI)
SRR8464929	Sorghum bicolor	Della	Transcriptomic	RNA-Seq	Sorghum bicolor Della Gene Expression Profiling	DOE Joint Genome Institute (JGI)
SRR8464930	Sorghum bicolor	Della	Transcriptomic	RNA-Seq	Sorghum bicolor Della Gene Expression Profiling	DOE Joint Genome Institute (JGI)
SRR8464931	Sorghum bicolor	Della	Transcriptomic	RNA-Seq	Sorghum bicolor Della Gene Expression Profiling	DOE Joint Genome Institute (JGI)
SRR8464932	Sorghum bicolor	Della	Transcriptomic	RNA-Seq	Sorghum bicolor Della Gene Expression Profiling	DOE Joint Genome Institute (JGI)
SRR8464933	Sorghum bicolor	Della	Transcriptomic	RNA-Seq	Sorghum bicolor Della Gene Expression Profiling	DOE Joint Genome Institute (JGI)
SRR8464934	Sorghum bicolor	Della	Transcriptomic	RNA-Seq	Sorghum bicolor Della Gene Expression Profiling	DOE Joint Genome Institute (JGI)
SRR8464935	Sorghum bicolor	Della	Transcriptomic	RNA-Seq	Sorghum bicolor Della Gene Expression Profiling	DOE Joint Genome Institute (JGI)
SRR11732416	Sorghum bicolor	Della	Transcriptomic	RNA-Seq	Sorghum bicolor Della Gene Expression Profiling	DOE Joint Genome Institute (JGI)
SRR11732417	Sorghum bicolor	Della	Transcriptomic	RNA-Seq	Sorghum bicolor Della Gene Expression Profiling	DOE Joint Genome Institute (JGI)
SRR11732420	Sorghum bicolor	Della	Transcriptomic	RNA-Seq	Sorghum bicolor Della Gene Expression Profiling	DOE Joint Genome Institute (JGI)
SRR11732426	Sorghum bicolor	Della	Transcriptomic	RNA-Seq	Sorghum bicolor Della Gene Expression Profiling	DOE Joint Genome Institute (JGI)
SRR11732428	Sorghum bicolor	Della	Transcriptomic	RNA-Seq	Sorghum bicolor Della Gene Expression Profiling	DOE Joint Genome Institute (JGI)
SRR11732432	Sorghum bicolor	Della	Transcriptomic	RNA-Seq	Sorghum bicolor Della Gene Expression Profiling	DOE Joint Genome Institute (JGI)
SRR11732434	Sorghum bicolor	Della	Transcriptomic	RNA-Seq	Sorghum bicolor Della Gene Expression Profiling	DOE Joint Genome Institute (JGI)
SRR11732418	Sorghum bicolor	Della	Transcriptomic	RNA-Seq	Sorghum bicolor Della Gene Expression Profiling	DOE Joint Genome Institute (JGI)
SRR11732419	Sorghum bicolor	Della	Transcriptomic	RNA-Seq	Sorghum bicolor Della Gene Expression Profiling	DOE Joint Genome Institute (JGI)
SRR11732421	Sorghum bicolor	Della	Transcriptomic	RNA-Seq	Sorghum bicolor Della Gene Expression Profiling	DOE Joint Genome Institute (JGI)
SRR11732422	Sorghum bicolor	Della	Transcriptomic	RNA-Seq	Sorghum bicolor Della Gene Expression Profiling	DOE Joint Genome Institute (JGI)
SRR11732423	Sorghum bicolor	Della	Transcriptomic	RNA-Seq	Sorghum bicolor Della Gene Expression Profiling	DOE Joint Genome Institute (JGI)
SRR11732424	Sorghum bicolor	Della	Transcriptomic	RNA-Seq	Sorghum bicolor Della Gene Expression Profiling	DOE Joint Genome Institute (JGI)
SRR11732425	Sorghum bicolor	Della	Transcriptomic	RNA-Seq	Sorghum bicolor Della Gene Expression Profiling	DOE Joint Genome Institute (JGI)
SRR11732427	Sorghum bicolor	Della	Transcriptomic	RNA-Seq	Sorghum bicolor Della Gene Expression Profiling	DOE Joint Genome Institute (JGI)
SRR11732429	Sorghum bicolor	Della	Transcriptomic	RNA-Seq	Sorghum bicolor Della Gene Expression Profiling	DOE Joint Genome Institute (JGI)
SRR11732430	Sorghum bicolor	Della	Transcriptomic	RNA-Seq	Sorghum bicolor Della Gene Expression Profiling	DOE Joint Genome Institute (JGI)
SRR11732431	Sorghum bicolor	Della	Transcriptomic	RNA-Seq	Sorghum bicolor Della Gene Expression Profiling	DOE Joint Genome Institute (JGI)
SRR11732433	Sorghum bicolor	Della	Transcriptomic	RNA-Seq	Sorghum bicolor Della Gene Expression Profiling	DOE Joint Genome Institute (JGI)
SRR11732435	Sorghum bicolor	Della	Transcriptomic	RNA-Seq	Sorghum bicolor Della Gene Expression Profiling	DOE Joint Genome Institute (JGI)
SRR11147332	Sorghum bicolor	Roma	Transcriptomic	ncRNA-Seq	Identification of non-coding RNA in sweet sorghum under salt stress	College of Life Sciences, Shandong normal university
SRR11147336	Sorghum bicolor	Roma	Transcriptomic	ncRNA-Seq	Identification of non-coding RNA in sweet sorghum under salt stress	College of Life Sciences, Shandong normal university
SRR11147331	Sorghum bicolor	Roma	Transcriptomic	ncRNA-Seq	Identification of non-coding RNA in sweet sorghum under salt stress	College of Life Sciences, Shandong normal university
SRR11147333	Sorghum bicolor	Roma	Transcriptomic	ncRNA-Seq	Identification of non-coding RNA in sweet sorghum under salt stress	College of Life Sciences, Shandong normal university
SRR11147334	Sorghum bicolor	Roma	Transcriptomic	ncRNA-Seq	Identification of non-coding RNA in sweet sorghum under salt stress	College of Life Sciences, Shandong normal university
SRR11147335	Sorghum bicolor	Roma	Transcriptomic	ncRNA-Seq	Identification of non-coding RNA in sweet sorghum under salt stress	College of Life Sciences, Shandong normal university
SRR11147326	Sorghum bicolor	M-81E	Transcriptomic	ncRNA-Seq	Identification of non-coding RNA in sweet sorghum under salt stress	College of Life Sciences, Shandong normal university
SRR11147328	Sorghum bicolor	M-81E	Transcriptomic	ncRNA-Seq	Identification of non-coding RNA in sweet sorghum under salt stress	College of Life Sciences, Shandong normal university
SRR11147329	Sorghum bicolor	M-81E	Transcriptomic	ncRNA-Seq	Identification of non-coding RNA in sweet sorghum under salt stress	College of Life Sciences, Shandong normal university
SRR11147325	Sorghum bicolor	M-81E	Transcriptomic	ncRNA-Seq	Identification of non-coding RNA in sweet sorghum under salt stress	College of Life Sciences, Shandong normal university
SRR11147327	Sorghum bicolor	M-81E	Transcriptomic	ncRNA-Seq	Identification of non-coding RNA in sweet sorghum under salt stress	College of Life Sciences, Shandong normal university
SRR11147330	Sorghum bicolor	M-81E	Transcriptomic	ncRNA-Seq	Identification of non-coding RNA in sweet sorghum under salt stress	College of Life Sciences, Shandong normal university

### Sheet: FastP_trimmed_reads
Sample SRA	Before filtering	After filtering	Duplication rate	Low quality reads
DRR059875	40420892	40412966	0.0792949	0
DRR059876	37077856	37070602	0.0491762	0
DRR059877	34122152	34115368	0.0327593	0
DRR059878	42050420	42041882	0.0708623	0
DRR059879	41465478	41456966	0.0509523	0
DRR059880	34308280	34301462	0.0698705	0
DRR059881	43761892	43753764	0.0689868	0
DRR059882	40032286	40024320	0.0431982	0
DRR059883	46231036	46222096	0.187832	0
Rio-ANT-F1	53007310	48737914	0.620619	4260214
Rio-ANT-F2	42537150	40912182	0.36223	1536062
Rio-ANT-F3	43164484	41781552	0.453893	1377348
Rio-ANT-I1	43967782	42260870	0.317773	1620914
Rio-ANT-I2	42585198	30944606	0.198448	11577912
Rio-ANT-I3	48336532	47688228	0.165251	641778
Rio-ANT-L2	37678906	35191950	0.512402	2480522
Rio-BL-I1	41130848	38611080	0.287631	2504610
Rio-BL-I2	37943598	37223672	0.202175	704082
Rio-BL-L1	43654210	42882704	0.268994	754976
Rio-BL-L2	60232058	59084044	0.22005	1125612
Rio-BL-L3	41565148	39644788	0.296275	1905300
Rio-BL-S1	45432864	44535150	0.325811	879152
Rio-BL-S2	49121344	48609378	0.174661	491122
Rio-FL-I1	31728924	29316974	0.488294	2406546
Rio-FL-I2	36288130	33816028	0.37865	2395496
Rio-FL-I3	45552130	43701224	0.47868	1844928
Rio-FL-L1	32900848	30804630	0.434463	2023256
Rio-FL-L2	43555576	42437086	0.465576	1110872
Rio-FL-L3	36923862	35521882	0.370101	1319506
Rio-FL-M1	48423012	47244986	0.241897	1077884
Rio-FL-M2	42634338	40119860	0.26347	2423126
Rio-FL-M3	44722292	43396252	0.307895	1234472
Rio-RI-I1	49041036	47806874	0.423129	1225118
Rio-RI-I2	29225634	27977368	0.363162	1190178
Rio-RI-I3	44671538	42823422	0.355637	1754684
Rio-RI-L1	27952016	26474252	0.489218	1420156
Rio-RI-L2	29598064	28744134	0.289241	848264
Rio-RI-L3	33226228	32138390	0.257802	1021120
Rio-RI-M1	26895484	24696734	0.426224	2193790
Rio-RI-M2	37482134	36677652	0.278216	722910
Rio-RI-M3	52087082	50684952	0.368123	1289556
Rio-SD-I1	45495164	44929008	0.23137	548992
Rio-SD-I2	46117506	45252714	0.268835	847260
Rio-SD-I3	42825172	42160876	0.182065	648252
Rio-SD-L1	48559486	47786878	0.322741	743150
Rio-SD-L2	32959164	32581732	0.137188	363920
Rio-SD-L3	33671098	33098996	0.237459	558194
Rio-SD-S1	42246308	40556100	0.391541	1673396
Rio-SD-S2	41456288	40841184	0.403176	588012
Rio-SD-S3	44717726	44036750	0.310003	662434
Rio-V-I1	48965616	47312790	0.31987	1549778
Rio-V-I2	28193282	25195422	0.382378	2994264
Rio-V-I3	30870438	28923952	0.381673	1941762
Rio-V-L3	37728414	31954526	0.395447	5714152
Rio-V-M1	55394980	53863774	0.318058	1423150
Rio-V-M2	39572712	38183924	0.257683	1314096
Rio-V-M3	49126752	47378328	0.385813	1646478
SRR10589255	62683288	61404128	0.251902	1278590
SRR10589256	92777878	90898324	0.276401	1879008
SRR10589257	81458050	79664492	0.272329	1792976
SRR10589258	48827272	47686642	0.231081	1140142
SRR10589259	89396606	87685252	0.295887	1710774
SRR10589260	66273670	64909978	0.246436	1363038
SRR10589261	117260210	115007106	0.345499	2252308
SRR10589262	107686718	105940044	0.335098	1745894
SRR10589263	69113036	67890624	0.301055	1221640
SRR11147325	82638664	82262662	0.366639	370108
SRR11147326	83298058	82780526	0.369699	511644
SRR11147327	82637472	82230360	0.379854	401352
SRR11147328	82849020	81804012	0.286417	1043370
SRR11147329	83381602	82706016	0.328486	673364
SRR11147330	76633956	75347860	0.377821	1282088
SRR11147331	71330176	70738518	0.550372	586398
SRR11147332	80056200	79532214	0.398529	517942
SRR11147333	81539118	80588754	0.407885	944332
SRR11147334	81407028	80183894	0.408601	1216918
SRR11147335	83837428	82899620	0.389446	931708
SRR11147336	82420032	81849538	0.388012	564862
SRR11732416	68057856	67368030	0.164626	689798
SRR11732417	66301818	65713854	0.151275	587926
SRR11732418	72870074	71690406	0.168269	1179626
SRR11732419	83879956	82810512	0.190058	1069414
SRR11732420	50134962	49335022	0.161249	799918
SRR11732421	49865590	49453162	0.140662	412412
SRR11732422	60848868	60140580	0.151166	708262
SRR11732423	44135790	43619944	0.128491	515830
SRR11732424	53213036	52602676	0.162548	610340
SRR11732425	56100744	55545942	0.155927	554776
SRR11732426	57104134	56183094	0.149438	921012
SRR11732427	62832890	61731092	0.162228	1101756
SRR11732428	47118726	46370482	0.124322	748222
SRR11732429	60037152	59172002	0.161865	865124
SRR11732430	57150308	56580564	0.153699	569708
SRR11732431	59969628	59197344	0.158323	772252
SRR11732432	75818956	75178962	0.176138	639940
SRR11732433	44151982	43016312	0.201051	1135648
SRR11732434	49831898	49132670	0.133457	699202
SRR11732435	16843286	16509662	0.101132	333612
SRR6188828	54741434	48768766	0.165609	5967256
SRR6188829	65593806	58429808	0.191214	7155074
SRR6188846	54420700	48604688	0.1673	5810250
SRR6188847	59611006	52095280	0.143334	7509438
SRR6188848	69712582	61633126	0.191201	8067364
SRR6188849	58946478	52143440	0.174478	6791668
SRR6188850	64707360	57120050	0.176919	7576006
SRR6188851	58599090	51568656	0.135293	7020978
SRR6188852	54138104	47583772	0.204829	6545790
SRR6188853	50536724	43659634	0.159938	6867804
SRR6188854	50022104	43467548	0.130317	6547074
SRR6188855	36934914	31896758	0.171867	5033514
SRR7804242	77830072	76784530	0.176718	1045538
SRR7804243	76744512	75393794	0.157048	1350718
SRR7804244	49542036	48371382	0.131462	1170650
SRR7804245	49778486	48809682	0.165848	968800
SRR7804246	61686316	60202614	0.152465	1483700
SRR7804247	78004986	76722212	0.178147	1282772
SRR7804248	73494848	72131350	0.144988	1363496
SRR7804249	89081968	87614836	0.187549	1467120
SRR7804250	69420234	68333862	0.160545	1086364
SRR7804251	64880254	64135210	0.162102	745044
SRR7804252	59342178	58417494	0.157019	924684
SRR7804253	59735906	58567070	0.141828	1168834
SRR7804254	67514528	66854884	0.147751	659638
SRR7804255	78312104	77465998	0.166279	846102
SRR7804256	63261318	62436520	0.151243	824794
SRR7804258	77311492	76266804	0.173086	1044684
SRR7804259	65399706	64496688	0.164118	903018
SRR7804260	65767936	64887530	0.160213	880404
SRR7804261	80685790	79083184	0.173296	1602594
SRR7804262	70503802	69207926	0.181649	1295874
SRR7804263	80250150	79278636	0.172202	971512
SRR7804264	66445730	65418712	0.150477	1027016
SRR7804265	108625930	106941562	0.200955	1684364
SRR7804266	77547086	76734322	0.16966	812760
SRR7804267	64245510	63322798	0.157132	922706
SRR7804268	50900440	50063352	0.141711	837088
SRR7804269	59339378	58421330	0.167713	918048
SRR7804270	52077242	51296090	0.140136	781150
SRR7804271	68767280	67509948	0.170735	1257332
SRR7804272	61424782	60332234	0.152646	1092546
SRR7804273	84028564	82932810	0.176059	1095750
SRR7804274	67167840	66335336	0.158436	832504
SRR7804275	86537560	84750124	0.166443	1787430
SRR7804276	73643386	71966132	0.166783	1677250
SRR7804277	99282406	97722986	0.181494	1559416
SRR7804278	87361438	86028384	0.169811	1333050
SRR7804279	67812984	66764296	0.144851	1048686
SRR7804280	81744606	80151516	0.168324	1593080
SRR7804281	58388298	57204008	0.143653	1184288
SRR7804282	68317512	67556230	0.153489	761282
SRR7804283	77107416	76351822	0.141211	755590
SRR7804284	86743458	84542844	0.167949	2200608
SRR7804285	69353398	68090208	0.177306	1263188
SRR7804286	60248752	59098962	0.13617	1149790
SRR7804287	80629718	79322620	0.161129	1307096
SRR7804288	80142894	79387628	0.1597	755264
SRR7804289	106340876	105148408	0.210483	1192466
SRR7804290	70951810	69985122	0.178649	966688
SRR7804291	50517954	49946286	0.138996	571666
SRR7804292	70772486	69837862	0.160889	934622
SRR7804293	108180398	106877052	0.203472	1303344
SRR7804294	64270550	63066080	0.158808	1204468
SRR7804295	69608218	68410286	0.152312	1197928
SRR8464871	45990790	45137758	0.254639	852168
SRR8464872	53406146	52496768	0.263805	908356
SRR8464873	40060876	39499100	0.256688	560938
SRR8464874	42977792	42462692	0.246206	514212
SRR8464875	27886474	27415598	0.219132	470334
SRR8464876	42089754	41537052	0.238456	551882
SRR8464877	43897664	43428926	0.252736	467846
SRR8464878	41470296	40548980	0.228285	920496
SRR8464879	101448644	100161858	0.259864	1286782
SRR8464880	45578806	44799492	0.252163	778324
SRR8464881	55666728	54781422	0.290541	884284
SRR8464882	48557068	48053042	0.25685	503118
SRR8464883	54128818	53263292	0.301862	864480
SRR8464884	38783902	38264654	0.251726	518492
SRR8464885	82996808	81814254	0.225644	1182548
SRR8464886	60602850	59914242	0.22598	688606
SRR8464887	33492964	32990568	0.230567	501704
SRR8464888	50468248	49888428	0.285182	578846
SRR8464889	57615566	56738566	0.266686	875786
SRR8464890	44040800	43582580	0.281803	457380
SRR8464891	87043194	85669808	0.211894	1373378
SRR8464892	43630340	43071642	0.238785	557760
SRR8464893	40078992	39580362	0.244985	497866
SRR8464894	40929116	40230792	0.224388	697562
SRR8464895	40513892	39350224	0.242479	1162918
SRR8464896	37354414	36928470	0.221022	425234
SRR8464897	85160412	83562406	0.218143	1598000
SRR8464903	90476142	89321494	0.224708	1154642
SRR8464904	73533694	70678944	0.204233	2854740
SRR8464905	89413932	88518898	0.2296	895028
SRR8464906	120654866	119365440	0.238162	1289420
SRR8464907	72760678	71327854	0.504512	1432812
SRR8464908	78124686	75902480	0.555331	2222190
SRR8464909	91097288	90032698	0.227909	1064578
SRR8464910	66763492	65518294	0.230368	1245190
SRR8464911	80601468	79612370	0.224841	989086
SRR8464912	87520870	86412012	0.278602	1108840
SRR8464913	86500732	85397244	0.218743	1103476
SRR8464914	74414432	73513386	0.205388	901030
SRR8464915	98749762	96162370	0.424117	2587380
SRR8464916	88852606	87411498	0.227064	1441096
SRR8464917	85205208	83850806	0.210384	1354402
SRR8464918	70595506	69516004	0.194692	1079496
SRR8464919	101312950	99690042	0.255507	1622898
SRR8464920	121452356	120055042	0.250002	1397286
SRR8464921	101106788	98891282	0.427159	2215492
SRR8464922	102694562	99711320	0.431235	2983228
SRR8464923	75261116	73168568	0.484213	2092532
SRR8464924	71189234	70156318	0.184943	1032904
SRR8464925	83874598	81198746	0.220633	2675840
SRR8464926	82216272	81066502	0.223145	1149762
SRR8464927	112131186	110535140	0.249383	1596040
SRR8464928	77519250	76295706	0.233579	1223538
SRR8464929	75081246	74188430	0.21151	892808
SRR8464930	94837736	93361608	0.247103	1476118
SRR8464931	72776938	71749830	0.206494	1027100
SRR8464932	81547590	80539818	0.216751	1007762
SRR8464933	73477626	72595348	0.200358	882270
SRR8464934	92194882	90844348	0.24609	1350520
SRR8464935	75041544	73476924	0.230526	1564616
