## Supplemental Data S4 for "Unlocking the Genetic Landscape: Enhanced Insights into Sweet Sorghum Genomes through Comprehensive superTranscriptomic Analysis"

### Sheet: Gene_densities
Chr	Start	End	Exon Count		Gene Density Increased ?
			SSRG	ST
1	1	1000000	551	485	FALSE
1	1000001	2000000	866	668	FALSE
1	2000001	3000000	968	915	FALSE
1	3000001	4000000	1108	827	FALSE
1	4000001	5000000	785	745	FALSE
1	5000001	6000000	663	1055	TRUE
1	6000001	7000000	535	624	TRUE
1	7000001	8000000	955	767	FALSE
1	8000001	9000000	907	699	FALSE
1	9000001	10000000	826	975	TRUE
1	10000001	11000000	786	1416	TRUE
1	11000001	12000000	564	521	FALSE
1	12000001	13000000	761	703	FALSE
1	13000001	14000000	553	451	FALSE
1	14000001	15000000	624	625	TRUE
1	15000001	16000000	610	626	TRUE
1	16000001	17000000	180	168	FALSE
1	17000001	18000000	449	568	TRUE
1	18000001	19000000	337	471	TRUE
1	19000001	20000000	510	471	FALSE
1	20000001	21000000	362	403	TRUE
1	21000001	22000000	408	631	TRUE
1	22000001	23000000	38	26	FALSE
1	23000001	24000000	434	527	TRUE
1	24000001	25000000	368	451	TRUE
1	25000001	26000000	126	102	FALSE
1	26000001	27000000	274	244	FALSE
1	27000001	28000000	259	188	FALSE
1	28000001	29000000	217	177	FALSE
1	29000001	30000000	477	480	TRUE
1	30000001	31000000	101	114	TRUE
1	31000001	32000000	63	37	FALSE
1	32000001	33000000	86	318	TRUE
1	33000001	34000000	90	123	TRUE
1	34000001	35000000	42	138	TRUE
1	35000001	36000000	45	23	FALSE
1	36000001	37000000	6	11	TRUE
1	37000001	38000000	78	28	FALSE
1	38000001	39000000	22	16	FALSE
1	39000001	40000000	14	11	FALSE
1	40000001	41000000	51	37	FALSE
1	41000001	42000000	55	200	TRUE
1	42000001	43000000	7	5	FALSE
1	43000001	44000000	23	58	TRUE
1	44000001	45000000	55	150	TRUE
1	45000001	46000000	93	72	FALSE
1	46000001	47000000	16	16	FALSE
1	47000001	48000000	48	92	TRUE
1	48000001	49000000	16	18	TRUE
1	49000001	50000000	63	54	FALSE
1	50000001	51000000	303	137	FALSE
1	51000001	52000000	114	74	FALSE
1	52000001	53000000	284	171	FALSE
1	53000001	54000000	161	128	FALSE
1	54000001	55000000	230	266	TRUE
1	55000001	56000000	326	319	FALSE
1	56000001	57000000	530	443	FALSE
1	57000001	58000000	391	306	FALSE
1	58000001	59000000	586	497	FALSE
1	59000001	60000000	354	305	FALSE
1	60000001	61000000	642	489	FALSE
1	61000001	62000000	409	485	TRUE
1	62000001	63000000	555	383	FALSE
1	63000001	64000000	457	382	FALSE
1	64000001	65000000	504	478	FALSE
1	65000001	66000000	984	985	TRUE
1	66000001	67000000	703	1409	TRUE
1	67000001	68000000	812	1068	TRUE
1	68000001	69000000	752	891	TRUE
1	69000001	70000000	847	761	FALSE
1	70000001	71000000	713	792	TRUE
1	71000001	72000000	634	661	TRUE
1	72000001	73000000	731	589	FALSE
1	73000001	74000000	946	1192	TRUE
1	74000001	75000000	885	906	TRUE
1	75000001	76000000	704	819	TRUE
1	76000001	77000000	647	942	TRUE
1	77000001	78000000	738	1154	TRUE
1	78000001	79000000	577	691	TRUE
1	79000001	80000000	897	968	TRUE
1	80000001	81000000	935	901	FALSE
1	81000001	81498373	452	944	TRUE
2	1	1000000	501	428	FALSE
2	1000001	2000000	433	880	TRUE
2	2000001	3000000	365	362	FALSE
2	3000001	4000000	476	655	TRUE
2	4000001	5000000	585	673	TRUE
2	5000001	6000000	680	401	FALSE
2	6000001	7000000	410	341	FALSE
2	7000001	8000000	445	801	TRUE
2	8000001	9000000	503	398	FALSE
2	9000001	10000000	295	241	FALSE
2	10000001	11000000	455	442	FALSE
2	11000001	12000000	142	131	FALSE
2	12000001	13000000	135	74	FALSE
2	13000001	14000000	143	116	FALSE
2	14000001	15000000	225	146	FALSE
2	15000001	16000000	366	335	FALSE
2	16000001	17000000	322	538	TRUE
2	17000001	18000000	92	33	FALSE
2	18000001	19000000	251	302	TRUE
2	19000001	20000000	160	144	FALSE
2	20000001	21000000	162	155	FALSE
2	21000001	22000000	268	202	FALSE
2	22000001	23000000	159	347	TRUE
2	23000001	24000000	110	120	TRUE
2	24000001	25000000	56	45	FALSE
2	25000001	26000000	184	205	TRUE
2	26000001	27000000	57	151	TRUE
2	27000001	28000000	23	20	FALSE
2	28000001	29000000	25	25	FALSE
2	29000001	30000000	35	42	TRUE
2	30000001	31000000	42	52	TRUE
2	31000001	32000000	77	57	FALSE
2	32000001	33000000	82	102	TRUE
2	33000001	34000000	4	4	FALSE
2	34000001	35000000	0	4	TRUE
2	35000001	36000000	6	7	TRUE
2	36000001	37000000	0	1	TRUE
2	37000001	38000000	4	2	FALSE
2	38000001	39000000	0	0	FALSE
2	39000001	40000000	1	2	TRUE
2	40000001	41000000	0	4	TRUE
2	41000001	42000000	0	2	TRUE
2	42000001	43000000	0	4	TRUE
2	43000001	44000000	0	0	FALSE
2	44000001	45000000	2	1	FALSE
2	45000001	46000000	33	64	TRUE
2	46000001	47000000	34	211	TRUE
2	47000001	48000000	17	10	FALSE
2	48000001	49000000	16	17	TRUE
2	49000001	50000000	25	21	FALSE
2	50000001	51000000	1	2	TRUE
2	51000001	52000000	0	2	TRUE
2	52000001	53000000	34	51	TRUE
2	53000001	54000000	0	4	TRUE
2	54000001	55000000	210	135	FALSE
2	55000001	56000000	65	102	TRUE
2	56000001	57000000	175	196	TRUE
2	57000001	58000000	61	75	TRUE
2	58000001	59000000	101	208	TRUE
2	59000001	60000000	178	168	FALSE
2	60000001	61000000	127	88	FALSE
2	61000001	62000000	143	87	FALSE
2	62000001	63000000	113	102	FALSE
2	63000001	64000000	114	98	FALSE
2	64000001	65000000	82	109	TRUE
2	65000001	66000000	106	91	FALSE
2	66000001	67000000	235	529	TRUE
2	67000001	68000000	608	391	FALSE
2	68000001	69000000	279	262	FALSE
2	69000001	70000000	482	387	FALSE
2	70000001	71000000	450	400	FALSE
2	71000001	72000000	371	349	FALSE
2	72000001	73000000	498	582	TRUE
2	73000001	74000000	513	503	FALSE
2	74000001	75000000	602	712	TRUE
2	75000001	76000000	672	701	TRUE
2	76000001	77000000	985	674	FALSE
2	77000001	78000000	628	1278	TRUE
2	78000001	79000000	861	896	TRUE
2	79000001	80000000	889	957	TRUE
2	80000001	81000000	990	1022	TRUE
2	81000001	82000000	955	977	TRUE
2	82000001	83000000	663	794	TRUE
2	83000001	84000000	821	779	FALSE
2	84000001	85000000	700	779	TRUE
2	85000001	86000000	992	822	FALSE
2	86000001	87000000	899	1214	TRUE
2	87000001	88000000	1095	1408	TRUE
2	88000001	89000000	628	620	FALSE
2	89000001	89798109	1008	938	FALSE
3	1	1000000	769	1004	TRUE
3	1000001	2000000	653	779	TRUE
3	2000001	3000000	470	671	TRUE
3	3000001	4000000	673	841	TRUE
3	4000001	5000000	1009	958	FALSE
3	5000001	6000000	767	1235	TRUE
3	6000001	7000000	683	611	FALSE
3	7000001	8000000	564	365	FALSE
3	8000001	9000000	634	604	FALSE
3	9000001	10000000	661	1000	TRUE
3	10000001	11000000	610	429	FALSE
3	11000001	12000000	521	554	TRUE
3	12000001	13000000	468	529	TRUE
3	13000001	14000000	352	252	FALSE
3	14000001	15000000	193	164	FALSE
3	15000001	16000000	236	165	FALSE
3	16000001	17000000	383	347	FALSE
3	17000001	18000000	226	339	TRUE
3	18000001	19000000	160	101	FALSE
3	19000001	20000000	156	121	FALSE
3	20000001	21000000	105	209	TRUE
3	21000001	22000000	107	250	TRUE
3	22000001	23000000	12	23	TRUE
3	23000001	24000000	17	13	FALSE
3	24000001	25000000	2	2	FALSE
3	25000001	26000000	69	29	FALSE
3	26000001	27000000	104	69	FALSE
3	27000001	28000000	16	25	TRUE
3	28000001	29000000	52	43	FALSE
3	29000001	30000000	81	23	FALSE
3	30000001	31000000	61	86	TRUE
3	31000001	32000000	13	54	TRUE
3	32000001	33000000	31	45	TRUE
3	33000001	34000000	0	1	TRUE
3	34000001	35000000	4	4	FALSE
3	35000001	36000000	18	51	TRUE
3	36000001	37000000	23	27	TRUE
3	37000001	38000000	8	23	TRUE
3	38000001	39000000	33	27	FALSE
3	39000001	40000000	17	65	TRUE
3	40000001	41000000	13	14	TRUE
3	41000001	42000000	37	21	FALSE
3	42000001	43000000	67	70	TRUE
3	43000001	44000000	34	45	TRUE
3	44000001	45000000	25	14	FALSE
3	45000001	46000000	70	70	FALSE
3	46000001	47000000	20	17	FALSE
3	47000001	48000000	187	438	TRUE
3	48000001	49000000	87	83	FALSE
3	49000001	50000000	154	151	FALSE
3	50000001	51000000	208	161	FALSE
3	51000001	52000000	247	332	TRUE
3	52000001	53000000	331	498	TRUE
3	53000001	54000000	425	805	TRUE
3	54000001	55000000	393	543	TRUE
3	55000001	56000000	528	423	FALSE
3	56000001	57000000	653	787	TRUE
3	57000001	58000000	303	418	TRUE
3	58000001	59000000	558	631	TRUE
3	59000001	60000000	632	447	FALSE
3	60000001	61000000	594	575	FALSE
3	61000001	62000000	708	637	FALSE
3	62000001	63000000	742	544	FALSE
3	63000001	64000000	976	1178	TRUE
3	64000001	65000000	857	821	FALSE
3	65000001	66000000	1114	1258	TRUE
3	66000001	67000000	642	734	TRUE
3	67000001	68000000	755	890	TRUE
3	68000001	69000000	812	970	TRUE
3	69000001	70000000	785	726	FALSE
3	70000001	71000000	881	1221	TRUE
3	71000001	72000000	923	1486	TRUE
3	72000001	73000000	872	1218	TRUE
3	73000001	74000000	766	755	FALSE
3	74000001	75000000	842	999	TRUE
3	75000001	75771322	766	681	FALSE
4	1	1000000	997	1251	TRUE
4	1000001	2000000	1034	1119	TRUE
4	2000001	3000000	946	1357	TRUE
4	3000001	4000000	822	1127	TRUE
4	4000001	5000000	828	1097	TRUE
4	5000001	6000000	771	535	FALSE
4	6000001	7000000	543	791	TRUE
4	7000001	8000000	733	1286	TRUE
4	8000001	9000000	444	429	FALSE
4	9000001	10000000	486	612	TRUE
4	10000001	11000000	259	258	FALSE
4	11000001	12000000	320	255	FALSE
4	12000001	13000000	114	73	FALSE
4	13000001	14000000	277	193	FALSE
4	14000001	15000000	226	130	FALSE
4	15000001	16000000	76	119	TRUE
4	16000001	17000000	155	160	TRUE
4	17000001	18000000	177	136	FALSE
4	18000001	19000000	40	39	FALSE
4	19000001	20000000	253	50	FALSE
4	20000001	21000000	31	53	TRUE
4	21000001	22000000	83	39	FALSE
4	22000001	23000000	25	54	TRUE
4	23000001	24000000	38	47	TRUE
4	24000001	25000000	6	12	TRUE
4	25000001	26000000	17	6	FALSE
4	26000001	27000000	8	5	FALSE
4	27000001	28000000	42	26	FALSE
4	28000001	29000000	20	10	FALSE
4	29000001	30000000	1	1	FALSE
4	30000001	31000000	30	23	FALSE
4	31000001	32000000	18	18	FALSE
4	32000001	33000000	24	16	FALSE
4	33000001	34000000	24	31	TRUE
4	34000001	35000000	42	30	FALSE
4	35000001	36000000	51	112	TRUE
4	36000001	37000000	57	100	TRUE
4	37000001	38000000	76	29	FALSE
4	38000001	39000000	188	121	FALSE
4	39000001	40000000	24	47	TRUE
4	40000001	41000000	64	60	FALSE
4	41000001	42000000	51	38	FALSE
4	42000001	43000000	98	226	TRUE
4	43000001	44000000	116	157	TRUE
4	44000001	45000000	214	294	TRUE
4	45000001	46000000	124	259	TRUE
4	46000001	47000000	219	198	FALSE
4	47000001	48000000	261	330	TRUE
4	48000001	49000000	404	498	TRUE
4	49000001	50000000	555	730	TRUE
4	50000001	51000000	365	320	FALSE
4	51000001	52000000	574	641	TRUE
4	52000001	53000000	615	554	FALSE
4	53000001	54000000	761	570	FALSE
4	54000001	55000000	485	455	FALSE
4	55000001	56000000	659	832	TRUE
4	56000001	57000000	724	831	TRUE
4	57000001	58000000	745	1040	TRUE
4	58000001	59000000	757	1249	TRUE
4	59000001	60000000	717	1099	TRUE
4	60000001	61000000	629	554	FALSE
4	61000001	62000000	631	568	FALSE
4	62000001	63000000	871	1197	TRUE
4	63000001	64000000	1051	1318	TRUE
4	64000001	65000000	972	1408	TRUE
4	65000001	66000000	1072	1374	TRUE
4	66000001	66264056	248	440	TRUE
5	1	1000000	671	948	TRUE
5	1000001	2000000	527	338	FALSE
5	2000001	3000000	733	945	TRUE
5	3000001	4000000	355	431	TRUE
5	4000001	5000000	554	384	FALSE
5	5000001	6000000	250	238	FALSE
5	6000001	7000000	344	333	FALSE
5	7000001	8000000	293	205	FALSE
5	8000001	9000000	271	271	FALSE
5	9000001	10000000	191	148	FALSE
5	10000001	11000000	215	191	FALSE
5	11000001	12000000	114	111	FALSE
5	12000001	13000000	203	76	FALSE
5	13000001	14000000	95	71	FALSE
5	14000001	15000000	154	67	FALSE
5	15000001	16000000	140	210	TRUE
5	16000001	17000000	95	136	TRUE
5	17000001	18000000	142	169	TRUE
5	18000001	19000000	88	82	FALSE
5	19000001	20000000	103	94	FALSE
5	20000001	21000000	159	115	FALSE
5	21000001	22000000	205	104	FALSE
5	22000001	23000000	0	1	TRUE
5	23000001	24000000	14	11	FALSE
5	24000001	25000000	15	36	TRUE
5	25000001	26000000	14	16	TRUE
5	26000001	27000000	20	49	TRUE
5	27000001	28000000	28	17	FALSE
5	28000001	29000000	24	28	TRUE
5	29000001	30000000	16	5	FALSE
5	30000001	31000000	25	13	FALSE
5	31000001	32000000	8	8	FALSE
5	32000001	33000000	21	25	TRUE
5	33000001	34000000	18	24	TRUE
5	34000001	35000000	132	142	TRUE
5	35000001	36000000	22	27	TRUE
5	36000001	37000000	8	13	TRUE
5	37000001	38000000	14	10	FALSE
5	38000001	39000000	27	34	TRUE
5	39000001	40000000	17	45	TRUE
5	40000001	41000000	8	7	FALSE
5	41000001	42000000	16	4	FALSE
5	42000001	43000000	34	59	TRUE
5	43000001	44000000	89	7	FALSE
5	44000001	45000000	1	3	TRUE
5	45000001	46000000	28	38	TRUE
5	46000001	47000000	23	23	FALSE
5	47000001	48000000	7	15	TRUE
5	48000001	49000000	10	3	FALSE
5	49000001	50000000	1	3	TRUE
5	50000001	51000000	1	2	TRUE
5	51000001	52000000	4	10	TRUE
5	52000001	53000000	77	41	FALSE
5	53000001	54000000	111	63	FALSE
5	54000001	55000000	36	17	FALSE
5	55000001	56000000	92	58	FALSE
5	56000001	57000000	64	26	FALSE
5	57000001	58000000	241	124	FALSE
5	58000001	59000000	114	177	TRUE
5	59000001	60000000	124	132	TRUE
5	60000001	61000000	170	146	FALSE
5	61000001	62000000	151	144	FALSE
5	62000001	63000000	76	90	TRUE
5	63000001	64000000	274	319	TRUE
5	64000001	65000000	263	379	TRUE
5	65000001	66000000	333	167	FALSE
5	66000001	67000000	325	340	TRUE
5	67000001	68000000	305	330	TRUE
5	68000001	69000000	353	248	FALSE
5	69000001	70000000	445	435	FALSE
5	70000001	71000000	368	322	FALSE
5	71000001	72000000	507	455	FALSE
5	72000001	73000000	497	392	FALSE
5	73000001	74000000	376	305	FALSE
5	74000001	74474820	174	201	TRUE
6	1	1000000	341	290	FALSE
6	1000001	2000000	276	229	FALSE
6	2000001	3000000	384	281	FALSE
6	3000001	4000000	105	80	FALSE
6	4000001	5000000	250	293	TRUE
6	5000001	6000000	74	98	TRUE
6	6000001	7000000	112	99	FALSE
6	7000001	8000000	245	400	TRUE
6	8000001	9000000	89	136	TRUE
6	9000001	10000000	63	120	TRUE
6	10000001	11000000	50	64	TRUE
6	11000001	12000000	53	144	TRUE
6	12000001	13000000	49	66	TRUE
6	13000001	14000000	7	48	TRUE
6	14000001	15000000	10	3	FALSE
6	15000001	16000000	27	26	FALSE
6	16000001	17000000	184	22	FALSE
6	17000001	18000000	19	8	FALSE
6	18000001	19000000	35	45	TRUE
6	19000001	20000000	26	58	TRUE
6	20000001	21000000	49	125	TRUE
6	21000001	22000000	9	28	TRUE
6	22000001	23000000	1	3	TRUE
6	23000001	24000000	1	2	TRUE
6	24000001	25000000	8	8	FALSE
6	25000001	26000000	3	3	FALSE
6	26000001	27000000	0	0	FALSE
6	27000001	28000000	0	0	FALSE
6	28000001	29000000	0	1	TRUE
6	29000001	30000000	3	8	TRUE
6	30000001	31000000	46	120	TRUE
6	31000001	32000000	31	46	TRUE
6	32000001	33000000	12	6	FALSE
6	33000001	34000000	28	60	TRUE
6	34000001	35000000	38	33	FALSE
6	35000001	36000000	20	5	FALSE
6	36000001	37000000	32	24	FALSE
6	37000001	38000000	86	45	FALSE
6	38000001	39000000	43	62	TRUE
6	39000001	40000000	26	37	TRUE
6	40000001	41000000	52	33	FALSE
6	41000001	42000000	22	37	TRUE
6	42000001	43000000	51	72	TRUE
6	43000001	44000000	27	26	FALSE
6	44000001	45000000	187	117	FALSE
6	45000001	46000000	102	128	TRUE
6	46000001	47000000	158	121	FALSE
6	47000001	48000000	187	157	FALSE
6	48000001	49000000	178	337	TRUE
6	49000001	50000000	323	410	TRUE
6	50000001	51000000	334	290	FALSE
6	51000001	52000000	220	366	TRUE
6	52000001	53000000	558	647	TRUE
6	53000001	54000000	425	499	TRUE
6	54000001	55000000	307	500	TRUE
6	55000001	56000000	705	714	TRUE
6	56000001	57000000	850	728	FALSE
6	57000001	58000000	890	1110	TRUE
6	58000001	59000000	667	701	TRUE
6	59000001	60000000	664	614	FALSE
6	60000001	61000000	678	867	TRUE
6	61000001	62000000	731	743	TRUE
6	62000001	63000000	604	629	TRUE
6	63000001	64000000	854	1220	TRUE
6	64000001	65000000	1160	1648	TRUE
6	65000001	66000000	929	975	TRUE
6	66000001	67000000	806	737	FALSE
6	67000001	68000000	1041	1009	FALSE
6	68000001	69000000	870	821	FALSE
6	69000001	69324445	232	264	TRUE
7	1	1000000	550	422	FALSE
7	1000001	2000000	591	695	TRUE
7	2000001	3000000	690	614	FALSE
7	3000001	4000000	332	329	FALSE
7	4000001	5000000	587	616	TRUE
7	5000001	6000000	373	615	TRUE
7	6000001	7000000	415	363	FALSE
7	7000001	8000000	369	367	FALSE
7	8000001	9000000	365	355	FALSE
7	9000001	10000000	334	365	TRUE
7	10000001	11000000	67	44	FALSE
7	11000001	12000000	65	78	TRUE
7	12000001	13000000	99	133	TRUE
7	13000001	14000000	73	88	TRUE
7	14000001	15000000	214	242	TRUE
7	15000001	16000000	29	33	TRUE
7	16000001	17000000	95	158	TRUE
7	17000001	18000000	17	20	TRUE
7	18000001	19000000	67	23	FALSE
7	19000001	20000000	109	107	FALSE
7	20000001	21000000	75	53	FALSE
7	21000001	22000000	20	40	TRUE
7	22000001	23000000	26	21	FALSE
7	23000001	24000000	11	13	TRUE
7	24000001	25000000	6	2	FALSE
7	25000001	26000000	11	30	TRUE
7	26000001	27000000	58	39	FALSE
7	27000001	28000000	10	32	TRUE
7	28000001	29000000	40	0	FALSE
7	29000001	30000000	33	24	FALSE
7	30000001	31000000	40	4	FALSE
7	31000001	32000000	35	30	FALSE
7	32000001	33000000	0	0	FALSE
7	33000001	34000000	0	2	TRUE
7	34000001	35000000	34	2	FALSE
7	35000001	36000000	2	1	FALSE
7	36000001	37000000	28	21	FALSE
7	37000001	38000000	17	34	TRUE
7	38000001	39000000	70	130	TRUE
7	39000001	40000000	90	234	TRUE
7	40000001	41000000	94	104	TRUE
7	41000001	42000000	17	10	FALSE
7	42000001	43000000	106	58	FALSE
7	43000001	44000000	41	71	TRUE
7	44000001	45000000	44	53	TRUE
7	45000001	46000000	51	65	TRUE
7	46000001	47000000	58	77	TRUE
7	47000001	48000000	16	26	TRUE
7	48000001	49000000	92	14	FALSE
7	49000001	50000000	26	37	TRUE
7	50000001	51000000	5	8	TRUE
7	51000001	52000000	6	15	TRUE
7	52000001	53000000	12	12	FALSE
7	53000001	54000000	77	83	TRUE
7	54000001	55000000	184	172	FALSE
7	55000001	56000000	326	369	TRUE
7	56000001	57000000	162	189	TRUE
7	57000001	58000000	158	144	FALSE
7	58000001	59000000	213	279	TRUE
7	59000001	60000000	84	135	TRUE
7	60000001	61000000	203	182	FALSE
7	61000001	62000000	373	277	FALSE
7	62000001	63000000	339	381	TRUE
7	63000001	64000000	408	499	TRUE
7	64000001	65000000	608	534	FALSE
7	65000001	66000000	601	604	TRUE
7	66000001	67000000	539	574	TRUE
7	67000001	68000000	599	656	TRUE
7	68000001	69000000	711	899	TRUE
7	69000001	70000000	590	621	TRUE
7	70000001	70271347	203	303	TRUE
8	1	1000000	830	862	TRUE
8	1000001	2000000	755	1130	TRUE
8	2000001	3000000	323	397	TRUE
8	3000001	4000000	468	594	TRUE
8	4000001	5000000	485	476	FALSE
8	5000001	6000000	376	467	TRUE
8	6000001	7000000	388	455	TRUE
8	7000001	8000000	310	174	FALSE
8	8000001	9000000	195	273	TRUE
8	9000001	10000000	87	85	FALSE
8	10000001	11000000	154	198	TRUE
8	11000001	12000000	153	142	FALSE
8	12000001	13000000	107	54	FALSE
8	13000001	14000000	93	85	FALSE
8	14000001	15000000	36	37	TRUE
8	15000001	16000000	111	108	FALSE
8	16000001	17000000	93	65	FALSE
8	17000001	18000000	58	172	TRUE
8	18000001	19000000	121	77	FALSE
8	19000001	20000000	93	28	FALSE
8	20000001	21000000	74	81	TRUE
8	21000001	22000000	54	84	TRUE
8	22000001	23000000	33	73	TRUE
8	23000001	24000000	19	19	FALSE
8	24000001	25000000	9	33	TRUE
8	25000001	26000000	42	16	FALSE
8	26000001	27000000	19	30	TRUE
8	27000001	28000000	8	1	FALSE
8	28000001	29000000	4	6	TRUE
8	29000001	30000000	6	7	TRUE
8	30000001	31000000	6	6	FALSE
8	31000001	32000000	1	2	TRUE
8	32000001	33000000	0	2	TRUE
8	33000001	34000000	55	61	TRUE
8	34000001	35000000	0	0	FALSE
8	35000001	36000000	11	11	FALSE
8	36000001	37000000	33	50	TRUE
8	37000001	38000000	25	44	TRUE
8	38000001	39000000	48	15	FALSE
8	39000001	40000000	14	34	TRUE
8	40000001	41000000	18	24	TRUE
8	41000001	42000000	6	1	FALSE
8	42000001	43000000	7	8	TRUE
8	43000001	44000000	0	6	TRUE
8	44000001	45000000	65	19	FALSE
8	45000001	46000000	6	9	TRUE
8	46000001	47000000	20	12	FALSE
8	47000001	48000000	32	82	TRUE
8	48000001	49000000	6	10	TRUE
8	49000001	50000000	60	32	FALSE
8	50000001	51000000	30	18	FALSE
8	51000001	52000000	84	177	TRUE
8	52000001	53000000	88	74	FALSE
8	53000001	54000000	118	180	TRUE
8	54000001	55000000	81	84	TRUE
8	55000001	56000000	158	99	FALSE
8	56000001	57000000	42	49	TRUE
8	57000001	58000000	84	39	FALSE
8	58000001	59000000	121	116	FALSE
8	59000001	60000000	281	265	FALSE
8	60000001	61000000	302	389	TRUE
8	61000001	62000000	44	42	FALSE
8	62000001	63000000	351	576	TRUE
8	63000001	64000000	451	426	FALSE
8	64000001	65000000	353	235	FALSE
8	65000001	66000000	492	542	TRUE
8	66000001	67000000	747	1048	TRUE
8	67000001	68000000	538	602	TRUE
8	68000001	69000000	545	454	FALSE
8	69000001	70000000	430	303	FALSE
8	70000001	70703592	474	412	FALSE
9	1	1000000	823	582	FALSE
9	1000001	2000000	397	390	FALSE
9	2000001	3000000	742	569	FALSE
9	3000001	4000000	535	659	TRUE
9	4000001	5000000	582	574	FALSE
9	5000001	6000000	473	656	TRUE
9	6000001	7000000	449	353	FALSE
9	7000001	8000000	277	384	TRUE
9	8000001	9000000	146	273	TRUE
9	9000001	10000000	163	189	TRUE
9	10000001	11000000	173	216	TRUE
9	11000001	12000000	146	61	FALSE
9	12000001	13000000	84	68	FALSE
9	13000001	14000000	81	36	FALSE
9	14000001	15000000	15	28	TRUE
9	15000001	16000000	167	227	TRUE
9	16000001	17000000	92	96	TRUE
9	17000001	18000000	31	9	FALSE
9	18000001	19000000	45	23	FALSE
9	19000001	20000000	20	51	TRUE
9	20000001	21000000	7	13	TRUE
9	21000001	22000000	5	3	FALSE
9	22000001	23000000	38	15	FALSE
9	23000001	24000000	12	13	TRUE
9	24000001	25000000	25	49	TRUE
9	25000001	26000000	19	11	FALSE
9	26000001	27000000	42	1	FALSE
9	27000001	28000000	32	20	FALSE
9	28000001	29000000	14	16	TRUE
9	29000001	30000000	10	10	FALSE
9	30000001	31000000	1	6	TRUE
9	31000001	32000000	9	33	TRUE
9	32000001	33000000	9	5	FALSE
9	33000001	34000000	14	9	FALSE
9	34000001	35000000	14	18	TRUE
9	35000001	36000000	0	4	TRUE
9	36000001	37000000	24	10	FALSE
9	37000001	38000000	13	12	FALSE
9	38000001	39000000	43	42	FALSE
9	39000001	40000000	58	86	TRUE
9	40000001	41000000	55	24	FALSE
9	41000001	42000000	120	86	FALSE
9	42000001	43000000	206	475	TRUE
9	43000001	44000000	164	85	FALSE
9	44000001	45000000	152	404	TRUE
9	45000001	46000000	205	215	TRUE
9	46000001	47000000	263	243	FALSE
9	47000001	48000000	313	252	FALSE
9	48000001	49000000	496	403	FALSE
9	49000001	50000000	356	360	TRUE
9	50000001	51000000	561	576	TRUE
9	51000001	52000000	498	557	TRUE
9	52000001	53000000	819	959	TRUE
9	53000001	54000000	770	940	TRUE
9	54000001	55000000	712	1030	TRUE
9	55000001	56000000	780	880	TRUE
9	56000001	57000000	1012	876	FALSE
9	57000001	58000000	851	935	TRUE
9	58000001	59000000	849	984	TRUE
9	59000001	60000000	1092	1301	TRUE
9	60000001	60147662	25	73	TRUE
10	1	1000000	905	1100	TRUE
10	1000001	2000000	506	529	TRUE
10	2000001	3000000	858	968	TRUE
10	3000001	4000000	762	765	TRUE
10	4000001	5000000	845	686	FALSE
10	5000001	6000000	702	1107	TRUE
10	6000001	7000000	722	464	FALSE
10	7000001	8000000	640	1148	TRUE
10	8000001	9000000	330	415	TRUE
10	9000001	10000000	468	540	TRUE
10	10000001	11000000	431	449	TRUE
10	11000001	12000000	222	193	FALSE
10	12000001	13000000	199	301	TRUE
10	13000001	14000000	258	238	FALSE
10	14000001	15000000	144	134	FALSE
10	15000001	16000000	171	368	TRUE
10	16000001	17000000	181	232	TRUE
10	17000001	18000000	49	29	FALSE
10	18000001	19000000	68	54	FALSE
10	19000001	20000000	168	159	FALSE
10	20000001	21000000	120	103	FALSE
10	21000001	22000000	67	61	FALSE
10	22000001	23000000	78	68	FALSE
10	23000001	24000000	54	51	FALSE
10	24000001	25000000	57	64	TRUE
10	25000001	26000000	98	165	TRUE
10	26000001	27000000	48	78	TRUE
10	27000001	28000000	25	2	FALSE
10	28000001	29000000	22	40	TRUE
10	29000001	30000000	9	18	TRUE
10	30000001	31000000	10	11	TRUE
10	31000001	32000000	2	5	TRUE
10	32000001	33000000	38	26	FALSE
10	33000001	34000000	24	21	FALSE
10	34000001	35000000	84	115	TRUE
10	35000001	36000000	11	6	FALSE
10	36000001	37000000	36	7	FALSE
10	37000001	38000000	82	173	TRUE
10	38000001	39000000	27	30	TRUE
10	39000001	40000000	18	20	TRUE
10	40000001	41000000	121	121	FALSE
10	41000001	42000000	190	353	TRUE
10	42000001	43000000	119	136	TRUE
10	43000001	44000000	121	56	FALSE
10	44000001	45000000	52	27	FALSE
10	45000001	46000000	129	113	FALSE
10	46000001	47000000	117	126	TRUE
10	47000001	48000000	175	86	FALSE
10	48000001	49000000	252	536	TRUE
10	49000001	50000000	387	572	TRUE
10	50000001	51000000	367	356	FALSE
10	51000001	52000000	430	362	FALSE
10	52000001	53000000	502	457	FALSE
10	53000001	54000000	779	449	FALSE
10	54000001	55000000	645	924	TRUE
10	55000001	56000000	649	439	FALSE
10	56000001	57000000	700	926	TRUE
10	57000001	58000000	649	679	TRUE
10	58000001	59000000	745	975	TRUE
10	59000001	60000000	1066	828	FALSE
10	60000001	61000000	876	869	FALSE
10	61000001	61107423	112	344	TRUE
